# New alignment-based sequence extraction software (ALiBaSeq) and its utility for deep level phylogenetics

**DOI:** 10.1101/2020.04.27.064790

**Authors:** A. Knyshov, E.R.L. Gordon, C. Weirauch

**Affiliations:** Department of Entomology, University of California Riverside, Riverside, CA 92507, USA; Department of Ecology and Evolutionary Biology, University of Connecticut, Storrs, CT 06269, USA

## Abstract

Despite many bioinformatic solutions for analyzing sequencing data, few options exist for targeted sequence retrieval from whole genomic sequencing (WGS) data. Available tools especially struggle at deep phylogenetic levels and necessitate amino-acid space searches, increasing rates of false positive results. Many such tools also suffer from difficult installation processes and lack adequate user resources. Here, we describe a program using freely available similarity search tools to find homologs in assembled WGS data with unparalleled freedom to modify parameters. We evaluate its performance as well as that of other utilized bioinformatics tools on two divergent insect species (>200 My) for which annotated genomes exist, as well as on one large set each of highly conserved and more variable loci. Our software is capable of retrieving orthologs from well-curated, low and high depth shotgun, and target capture assemblies as well or better than other software as assessed by finding the most genes with maximal coverage and with a low rate of false positives throughout all datasets. The software (implemented in Python), tutorials, and manual are freely available at https://github.com/AlexKnyshov/alibaseq.
