## Supplementary material for "New alignment-based sequence extraction software (ALiBaSeq) and its utility for deep level phylogenetics": Table S3

### Sheet: suppl_uce
software	dataset	correct_loci	incorrect_loci	total_loci	false_positives	avg_bait_coverage
ALiBaSeq_ST_bln	Original	36	0	36	0	0.93057
ALiBaSeq_ST_blnWC9	Original	1622	4	1626	0.00246002	0.894382
ALiBaSeq_ST_dcmgbl	Original	1906	3	1909	0.0015715	0.963202
ALiBaSeq_ST_tbln	Original	1959	2	1961	0.00101989	0.99736
ALiBaSeq_ST_tblx	Original	1968	3	1971	0.00152207	0.990965
ALiBaSeq_ST_nhmm	Original	1717	2	1719	0.00116347	0.977562
ALiBaSeq_ST_phmm	Original	1962	2	1964	0.00101833	0.990419
ALiBaSeq_RX_bln	Original	36	0	36	0	0.93057
ALiBaSeq_RX_blnWC9	Original	1633	4	1637	0.00244349	0.893846
ALiBaSeq_RX_dcmgbl	Original	1930	3	1933	0.00155199	0.961147
ALiBaSeq_RX_tbln	Original	2024	5	2029	0.00246427	0.997414
ALiBaSeq_RX_tblx	Original	2032	5	2037	0.00245459	0.99106
ALiBaSeq_RX_nhmm	Original	1749	3	1752	0.00171233	0.976711
ALiBaSeq_RX_phmm	Original	2026	5	2031	0.00246184	0.99026
assexon	Original	1436	2	1438	0.00139082	0.929388
FortyTwo	Original	280	4	284	0.0140845	0.996428
phyluce	Original	1577	3	1580	0.00189873	0.98819
ALiBaSeq_ST_bln	1x	3	0	3	0	0.92949
ALiBaSeq_ST_blnWC9	1x	214	2	216	0.00925926	0.815509
ALiBaSeq_ST_dcmgbl	1x	261	1	262	0.00381679	0.870565
ALiBaSeq_ST_tbln	1x	274	5	279	0.0179211	0.914449
ALiBaSeq_ST_tblx	1x	277	6	283	0.0212014	0.900431
ALiBaSeq_ST_nhmm	1x	260	1	261	0.00383142	0.913007
ALiBaSeq_ST_phmm	1x	272	5	277	0.0180505	0.91432
ALiBaSeq_RX_bln	1x	3	0	3	0	0.92949
ALiBaSeq_RX_blnWC9	1x	229	11	240	0.0458333	0.784649
ALiBaSeq_RX_dcmgbl	1x	265	1	266	0.0037594	0.864025
ALiBaSeq_RX_tbln	1x	306	20	326	0.0613497	0.890274
ALiBaSeq_RX_tblx	1x	320	33	353	0.0934844	0.865197
ALiBaSeq_RX_nhmm	1x	269	3	272	0.0110294	0.912137
ALiBaSeq_RX_phmm	1x	318	37	355	0.104225	0.89683
assexon	1x	178	0	178	0	0.872435
FortyTwo	1x	300	17	317	0.0536278	0.898573
phyluce	1x	276	12	288	0.0416667	0.917654
aTRAM_PROT	1x	391	36	427	0.0843091	0.874609
ALiBaSeq_ST_bln	3x	21	0	21	0	0.925763
ALiBaSeq_ST_blnWC9	3x	1021	2	1023	0.00195503	0.859559
ALiBaSeq_ST_dcmgbl	3x	1218	3	1221	0.002457	0.924045
ALiBaSeq_ST_tbln	3x	1271	10	1281	0.0078064	0.950467
ALiBaSeq_ST_tblx	3x	1286	15	1301	0.0115296	0.942042
ALiBaSeq_ST_nhmm	3x	1234	4	1238	0.00323102	0.945707
ALiBaSeq_ST_phmm	3x	1275	18	1293	0.0139211	0.949028
ALiBaSeq_RX_bln	3x	21	0	21	0	0.925763
ALiBaSeq_RX_blnWC9	3x	1037	7	1044	0.00670498	0.854146
ALiBaSeq_RX_dcmgbl	3x	1233	3	1236	0.00242718	0.921801
ALiBaSeq_RX_tbln	3x	1336	23	1359	0.0169242	0.946983
ALiBaSeq_RX_tblx	3x	1362	33	1395	0.0236559	0.934579
ALiBaSeq_RX_nhmm	3x	1274	6	1280	0.0046875	0.944443
ALiBaSeq_RX_phmm	3x	1353	45	1398	0.0321888	0.945584
assexon	3x	891	1	892	0.00112108	0.900555
FortyTwo	3x	1312	24	1336	0.0179641	0.949527
phyluce	3x	1254	14	1268	0.011041	0.953004
aTRAM_PROT	3x	1467	108	1575	0.0685714	0.919816
kollector	3x	54	0	54	0	0.996467
ALiBaSeq_ST_bln	5x	35	0	35	0	0.93129
ALiBaSeq_ST_blnWC9	5x	1467	1	1468	0.000681199	0.876023
ALiBaSeq_ST_dcmgbl	5x	1754	1	1755	0.000569801	0.944082
ALiBaSeq_ST_tbln	5x	1806	3	1809	0.00165837	0.978835
ALiBaSeq_ST_tblx	5x	1820	6	1826	0.00328587	0.971179
ALiBaSeq_ST_nhmm	5x	1784	1	1785	0.000560224	0.96382
ALiBaSeq_ST_phmm	5x	1814	7	1821	0.00384404	0.973682
ALiBaSeq_RX_bln	5x	35	0	35	0	0.93129
ALiBaSeq_RX_blnWC9	5x	1482	4	1486	0.00269179	0.873766
ALiBaSeq_RX_dcmgbl	5x	1773	1	1774	0.000563698	0.942748
ALiBaSeq_RX_tbln	5x	1870	13	1883	0.00690388	0.975323
ALiBaSeq_RX_tblx	5x	1885	17	1902	0.00893796	0.967186
ALiBaSeq_RX_nhmm	5x	1820	2	1822	0.00109769	0.963431
ALiBaSeq_RX_phmm	5x	1881	22	1903	0.0115607	0.970093
assexon	5x	1288	0	1288	0	0.917173
phyluce	5x	1756	4	1760	0.00227273	0.973349
FortyTwo	5x	1811	13	1824	0.00712719	0.975801
aTRAM_PROT	5x	1855	80	1935	0.0413437	0.961258
HybPiper_PROT	5x	1	0	1	0	1
kollector	5x	104	0	104	0	0.995487
ALiBaSeq_ST_bln	10x	36	0	36	0	0.93057
ALiBaSeq_ST_blnWC9	10x	1621	4	1625	0.00246154	0.893163
ALiBaSeq_ST_dcmgbl	10x	1929	3	1932	0.0015528	0.960723
ALiBaSeq_ST_tbln	10x	1973	2	1975	0.00101266	0.996176
ALiBaSeq_ST_tblx	10x	1982	3	1985	0.00151134	0.989893
ALiBaSeq_ST_nhmm	10x	1974	3	1977	0.00151745	0.975816
ALiBaSeq_ST_phmm	10x	1980	2	1982	0.00100908	0.989464
ALiBaSeq_RX_bln	10x	36	0	36	0	0.93057
ALiBaSeq_RX_blnWC9	10x	1632	4	1636	0.00244499	0.892635
ALiBaSeq_RX_dcmgbl	10x	1940	3	1943	0.001544	0.960174
ALiBaSeq_RX_tbln	10x	2022	5	2027	0.0024667	0.996267
ALiBaSeq_RX_tblx	10x	2031	5	2036	0.0024558	0.98982
ALiBaSeq_RX_nhmm	10x	2013	4	2017	0.00198314	0.975704
ALiBaSeq_RX_phmm	10x	2028	5	2033	0.00245942	0.989363
assexon	10x	1436	2	1438	0.00139082	0.928466
FortyTwo	10x	1742	8	1750	0.00457143	0.997638
phyluce	10x	1928	4	1932	0.00207039	0.986682
aTRAM_PROT	10x	2019	62	2081	0.0297934	0.994245
HybPiper_PROT	10x	43	6	49	0.122449	0.997533
kollector	10x	129	0	129	0	1
ALiBaSeq_ST_bln	20x	36	0	36	0	0.93057
ALiBaSeq_ST_blnWC9	20x	1622	4	1626	0.00246002	0.894127
ALiBaSeq_ST_dcmgbl	20x	1919	3	1922	0.00156087	0.961404
ALiBaSeq_ST_tbln	20x	1970	2	1972	0.0010142	0.997344
ALiBaSeq_ST_tblx	20x	1979	3	1982	0.00151362	0.990942
ALiBaSeq_ST_nhmm	20x	1971	3	1974	0.00151976	0.976849
ALiBaSeq_ST_phmm	20x	1976	2	1978	0.00101112	0.990337
ALiBaSeq_RX_bln	20x	36	0	36	0	0.93057
ALiBaSeq_RX_blnWC9	20x	1633	4	1637	0.00244349	0.893593
ALiBaSeq_RX_dcmgbl	20x	1939	3	1942	0.0015448	0.960373
ALiBaSeq_RX_tbln	20x	2023	5	2028	0.00246548	0.997412
ALiBaSeq_RX_tblx	20x	2031	5	2036	0.0024558	0.991055
ALiBaSeq_RX_nhmm	20x	2014	4	2018	0.00198216	0.976644
ALiBaSeq_RX_phmm	20x	2028	5	2033	0.00245942	0.9902
assexon	20x	1436	2	1438	0.00139082	0.928533
phyluce	20x	1920	3	1923	0.00156006	0.987644
FortyTwo	20x	1563	11	1574	0.00698856	0.998381
aTRAM_PROT	20x	2024	68	2092	0.0325048	0.995248
HybPiper_PROT	20x	1238	59	1297	0.0454896	0.999618
kollector	20x	142	0	142	0	0.998515
ALiBaSeq_ST_bln	40x	36	0	36	0	0.93057
ALiBaSeq_ST_blnWC9	40x	1623	4	1627	0.00245851	0.894191
ALiBaSeq_ST_dcmgbl	40x	1923	3	1926	0.00155763	0.96216
ALiBaSeq_ST_tbln	40x	1971	2	1973	0.00101368	0.997346
ALiBaSeq_ST_tblx	40x	1980	3	1983	0.00151286	0.990946
ALiBaSeq_ST_nhmm	40x	1972	3	1975	0.00151899	0.976856
ALiBaSeq_ST_phmm	40x	1977	2	1979	0.00101061	0.99051
ALiBaSeq_RX_bln	40x	36	0	36	0	0.93057
ALiBaSeq_RX_blnWC9	40x	1634	4	1638	0.002442	0.893657
ALiBaSeq_RX_dcmgbl	40x	1942	3	1945	0.00154242	0.961303
ALiBaSeq_RX_tbln	40x	2024	5	2029	0.00246427	0.997414
ALiBaSeq_RX_tblx	40x	2032	5	2037	0.00245459	0.99106
ALiBaSeq_RX_nhmm	40x	2015	4	2019	0.00198118	0.976651
ALiBaSeq_RX_phmm	40x	2029	5	2034	0.00245821	0.990358
assexon	40x	1439	2	1441	0.00138793	0.92898
FortyTwo	40x	1545	10	1555	0.00643087	0.998362
phyluce	40x	1912	3	1915	0.00156658	0.987434
aTRAM_DNA	40x	13	0	13	0	1
aTRAM_PROT	40x	2026	81	2107	0.0384433	0.996787
HybPiper_DNA	40x	4	0	4	0	1
HybPiper_PROT	40x	2031	44	2075	0.0212048	0.999775
kollector	40x	145	0	145	0	1
ALiBaSeq_ST_bln	Capture	32	0	32	0	0.935957
ALiBaSeq_ST_blnWC9	Capture	1633	3	1636	0.00183374	0.88814
ALiBaSeq_ST_dcmgbl	Capture	1878	3	1881	0.0015949	0.961261
ALiBaSeq_ST_tbln	Capture	1939	4	1943	0.00205867	0.996954
ALiBaSeq_ST_tblx	Capture	1942	4	1946	0.0020555	0.990659
ALiBaSeq_ST_nhmm	Capture	1936	2	1938	0.00103199	0.976573
ALiBaSeq_ST_phmm	Capture	1941	4	1945	0.00205656	0.990259
ALiBaSeq_RX_bln	Capture	32	0	32	0	0.935957
ALiBaSeq_RX_blnWC9	Capture	1646	3	1649	0.00181928	0.886507
ALiBaSeq_RX_dcmgbl	Capture	1891	3	1894	0.00158395	0.960539
ALiBaSeq_RX_tbln	Capture	1980	3	1983	0.00151286	0.997015
ALiBaSeq_RX_tblx	Capture	1983	3	1986	0.00151057	0.990807
ALiBaSeq_RX_nhmm	Capture	1975	2	1977	0.00101163	0.976381
ALiBaSeq_RX_phmm	Capture	1982	3	1985	0.00151134	0.990182
assexon	Capture	1384	1	1385	0.000722022	0.92824
FortyTwo	Capture	1950	1	1951	0.000512558	0.998683
phyluce	Capture	1939	1	1940	0.000515464	0.987957
phyluceC	Capture	1471	0	1471	0	0.999848
assexonR	Capture	1477	12	1489	0.0080591	0.998552
aTRAM_DNA	Capture	32	0	32	0	1
aTRAM_PROT	Capture	1981	32	2013	0.0158967	0.991957
HybPiper_DNA	Capture	117	0	117	0	0.992575
HybPiper_PROT	Capture	1902	2	1904	0.00105042	0.997323
kollector	Capture	140	35	175	0.2	0.997687
