## Supplementary material for "New alignment-based sequence extraction software (ALiBaSeq) and its utility for deep level phylogenetics": Table S4

### Sheet: suppl_odb
software	dataset	correct_loci	incorrect_loci	total_loci	false_positives	avg_bait_coverage
ALiBaSeq_ST_bln	Original	29	1	30	0.0333333	0.186726
ALiBaSeq_ST_blnWC9	Original	793	3	796	0.00376884	0.542287
ALiBaSeq_ST_dcmgbl	Original	830	8	838	0.00954654	0.692978
ALiBaSeq_ST_tbln	Original	837	13	850	0.0152941	0.826608
ALiBaSeq_ST_tblx	Original	848	7	855	0.00818713	0.85877
ALiBaSeq_ST_nhmm	Original	843	7	850	0.00823529	0.852565
ALiBaSeq_ST_phmm	Original	773	7	780	0.00897436	0.890133
ALiBaSeq_RX_bln	Original	29	1	30	0.0333333	0.186726
ALiBaSeq_RX_blnWC9	Original	815	5	820	0.00609756	0.532304
ALiBaSeq_RX_dcmgbl	Original	869	7	876	0.00799087	0.670765
ALiBaSeq_RX_tbln	Original	918	16	934	0.0171306	0.812603
ALiBaSeq_RX_tblx	Original	933	13	946	0.0137421	0.843146
ALiBaSeq_RX_nhmm	Original	928	6	934	0.00642398	0.832219
ALiBaSeq_RX_phmm	Original	858	16	874	0.0183066	0.876321
assexon	Original	39	0	39	0	0.544263
FortyTwo	Original	115	11	126	0.0873016	0.63517
phyluce	Original	404	11	415	0.026506	0.773797
ALiBaSeq_ST_bln	1x	3	0	3	0	0.0632633
ALiBaSeq_ST_blnWC9	1x	304	4	308	0.012987	0.167701
ALiBaSeq_ST_dcmgbl	1x	360	5	365	0.0136986	0.202045
ALiBaSeq_ST_tbln	1x	351	21	372	0.0564516	0.231039
ALiBaSeq_ST_tblx	1x	363	19	382	0.0497382	0.227207
ALiBaSeq_ST_nhmm	1x	355	10	365	0.0273973	0.227211
ALiBaSeq_ST_phmm	1x	353	24	377	0.0636605	0.22497
ALiBaSeq_RX_bln	1x	3	0	3	0	0.0632633
ALiBaSeq_RX_blnWC9	1x	319	20	339	0.0589971	0.162819
ALiBaSeq_RX_dcmgbl	1x	377	10	387	0.0258398	0.19808
ALiBaSeq_RX_tbln	1x	446	47	493	0.0953347	0.24206
ALiBaSeq_RX_tblx	1x	463	65	528	0.123106	0.23834
ALiBaSeq_RX_nhmm	1x	423	22	445	0.0494382	0.242591
ALiBaSeq_RX_phmm	1x	353	24	377	0.0636605	0.22497
assexon	1x	28	0	28	0	0.201788
FortyTwo	1x	437	59	496	0.118952	0.199211
phyluce	1x	122	10	132	0.0757576	0.308907
aTRAM_PROT	1x	511	154	665	0.231579	0.289153
HybPiper_PROT	1x	0	3	3	1	0.217092
ALiBaSeq_ST_bln	3x	19	2	21	0.0952381	0.169897
ALiBaSeq_ST_blnWC9	3x	702	7	709	0.00987306	0.365612
ALiBaSeq_ST_dcmgbl	3x	776	5	781	0.00640205	0.457554
ALiBaSeq_ST_tbln	3x	772	23	795	0.0289308	0.521397
ALiBaSeq_ST_tblx	3x	791	14	805	0.0173913	0.531572
ALiBaSeq_ST_nhmm	3x	779	9	788	0.0114213	0.519915
ALiBaSeq_ST_phmm	3x	781	21	802	0.0261845	0.524399
ALiBaSeq_RX_bln	3x	19	2	21	0.0952381	0.169897
ALiBaSeq_RX_blnWC9	3x	728	11	739	0.014885	0.363508
ALiBaSeq_RX_dcmgbl	3x	793	5	798	0.00626566	0.459321
ALiBaSeq_RX_tbln	3x	881	32	913	0.0350493	0.569757
ALiBaSeq_RX_tblx	3x	902	30	932	0.0321888	0.587178
ALiBaSeq_RX_nhmm	3x	880	13	893	0.0145577	0.553076
ALiBaSeq_RX_phmm	3x	781	21	802	0.0261845	0.524399
assexon	3x	36	0	36	0	0.353764
FortyTwo	3x	845	92	937	0.0981857	0.311901
phyluce	3x	320	17	337	0.0504451	0.462136
aTRAM_PROT	3x	782	172	954	0.180294	0.654258
kollector	3x	1	0	1	0	1
ALiBaSeq_ST_bln	5x	29	2	31	0.0645161	0.154235
ALiBaSeq_ST_blnWC9	5x	786	2	788	0.00253807	0.486372
ALiBaSeq_ST_dcmgbl	5x	850	2	852	0.00234742	0.614748
ALiBaSeq_ST_tbln	5x	849	14	863	0.0162225	0.72437
ALiBaSeq_ST_tblx	5x	865	9	874	0.0102975	0.747008
ALiBaSeq_ST_nhmm	5x	856	4	860	0.00465116	0.729175
ALiBaSeq_ST_phmm	5x	864	9	873	0.0103093	0.747645
ALiBaSeq_RX_bln	5x	29	2	31	0.0645161	0.154235
ALiBaSeq_RX_blnWC9	5x	813	4	817	0.00489596	0.481253
ALiBaSeq_RX_dcmgbl	5x	867	2	869	0.0023015	0.611933
ALiBaSeq_RX_tbln	5x	927	20	947	0.0211193	0.765972
ALiBaSeq_RX_tblx	5x	949	12	961	0.012487	0.795931
ALiBaSeq_RX_nhmm	5x	926	10	936	0.0106838	0.757662
ALiBaSeq_RX_phmm	5x	864	9	873	0.0103093	0.747645
assexon	5x	26	0	26	0	0.476553
FortyTwo	5x	876	81	957	0.0846395	0.386467
phyluce	5x	389	12	401	0.0299252	0.613163
aTRAM_PROT	5x	838	127	965	0.131606	0.813189
kollector	5x	4	0	4	0	0.991835
ALiBaSeq_ST_bln	10x	30	1	31	0.0322581	0.190107
ALiBaSeq_ST_blnWC9	10x	809	1	810	0.00123457	0.538726
ALiBaSeq_ST_dcmgbl	10x	861	3	864	0.00347222	0.685853
ALiBaSeq_ST_tbln	10x	858	14	872	0.016055	0.822385
ALiBaSeq_ST_tblx	10x	878	5	883	0.00566251	0.864811
ALiBaSeq_ST_nhmm	10x	873	4	877	0.004561	0.834852
ALiBaSeq_ST_phmm	10x	873	7	880	0.00795455	0.869924
ALiBaSeq_RX_bln	10x	30	1	31	0.0322581	0.190107
ALiBaSeq_RX_blnWC9	10x	829	4	833	0.00480192	0.530017
ALiBaSeq_RX_dcmgbl	10x	883	3	886	0.003386	0.674956
ALiBaSeq_RX_tbln	10x	930	17	947	0.0179514	0.82469
ALiBaSeq_RX_tblx	10x	952	7	959	0.00729927	0.87061
ALiBaSeq_RX_nhmm	10x	944	5	949	0.0052687	0.832196
ALiBaSeq_RX_phmm	10x	873	7	880	0.00795455	0.869924
assexon	10x	37	0	37	0	0.537116
FortyTwo	10x	751	78	829	0.0940893	0.433327
phyluce	10x	401	13	414	0.031401	0.751388
aTRAM_PROT	10x	862	109	971	0.112255	0.901548
HybPiper_PROT	10x	21	107	128	0.835938	0.501799
kollector	10x	6	0	6	0	0.999613
ALiBaSeq_ST_bln	20x	30	1	31	0.0322581	0.190107
ALiBaSeq_ST_blnWC9	20x	808	1	809	0.00123609	0.543166
ALiBaSeq_ST_dcmgbl	20x	852	5	857	0.00583431	0.690665
ALiBaSeq_ST_tbln	20x	854	16	870	0.0183908	0.830236
ALiBaSeq_ST_tblx	20x	873	5	878	0.00569476	0.877083
ALiBaSeq_ST_nhmm	20x	866	5	871	0.00574053	0.849209
ALiBaSeq_ST_phmm	20x	861	9	870	0.0103448	0.885899
ALiBaSeq_RX_bln	20x	30	1	31	0.0322581	0.190107
ALiBaSeq_RX_blnWC9	20x	828	4	832	0.00480769	0.533285
ALiBaSeq_RX_dcmgbl	20x	880	6	886	0.00677201	0.674197
ALiBaSeq_RX_tbln	20x	928	17	945	0.0179894	0.823976
ALiBaSeq_RX_tblx	20x	951	7	958	0.00730689	0.868699
ALiBaSeq_RX_nhmm	20x	941	6	947	0.0063358	0.837038
ALiBaSeq_RX_phmm	20x	861	9	870	0.0103448	0.885899
assexon	20x	38	0	38	0	0.556598
FortyTwo	20x	642	69	711	0.0970464	0.455604
phyluce	20x	406	10	416	0.0240385	0.76905
aTRAM_PROT	20x	854	118	972	0.121399	0.908442
HybPiper_PROT	20x	890	36	926	0.0388769	0.740164
kollector	20x	6	1	7	0.142857	0.999043
ALiBaSeq_ST_bln	40x	30	1	31	0.0322581	0.190107
ALiBaSeq_ST_blnWC9	40x	808	1	809	0.00123609	0.542363
ALiBaSeq_ST_dcmgbl	40x	855	7	862	0.00812065	0.685326
ALiBaSeq_ST_tbln	40x	854	17	871	0.0195178	0.82972
ALiBaSeq_ST_tblx	40x	873	6	879	0.00682594	0.876059
ALiBaSeq_ST_nhmm	40x	867	5	872	0.00573394	0.847819
ALiBaSeq_ST_phmm	40x	864	7	871	0.00803674	0.88538
ALiBaSeq_RX_bln	40x	30	1	31	0.0322581	0.190107
ALiBaSeq_RX_blnWC9	40x	828	4	832	0.00480769	0.532505
ALiBaSeq_RX_dcmgbl	40x	883	7	890	0.00786517	0.66958
ALiBaSeq_RX_tbln	40x	928	17	945	0.0179894	0.823616
ALiBaSeq_RX_tblx	40x	949	8	957	0.00835946	0.868117
ALiBaSeq_RX_nhmm	40x	940	6	946	0.00634249	0.835925
ALiBaSeq_RX_phmm	40x	864	7	871	0.00803674	0.88538
assexon	40x	38	0	38	0	0.556598
FortyTwo	40x	626	67	693	0.0966811	0.457672
phyluce	40x	406	12	418	0.0287081	0.765912
aTRAM_DNA	40x	15	2	17	0.117647	0.492175
aTRAM_PROT	40x	848	124	972	0.127572	0.894825
HybPiper_DNA	40x	0	5	5	1	0.379441
HybPiper_PROT	40x	937	24	961	0.024974	0.810227
kollector	40x	7	1	8	0.125	0.999157
